# Algorithms for the selection of fluorescent reporters

**DOI:** 10.1101/2020.05.15.098186

**Authors:** Prashant Vaidyanathan, Evan Appleton, David Tran, Alexander Vahid, George Church, Douglas Densmore

## Abstract

Molecular biologists rely on the use of fluorescent probes to take measurements of their model systems. These fluorophores fall into various classes (e.g. fluorescent dyes, fluorescent proteins, etc.), but they all share some general properties (such as excitation and emission spectra, brightness) and require similar equipment for data acquisition. Selecting an ideal set of fluorophores for a particular measurement technology or vice versa is a multidimensional problem that is difficult to solve with *ad hoc* methods due to the enormous solution space of possible fluorophore panels. Choosing sub-optimal fluorophore panels can result in unreliable or erroneous measurements of biochemical properties in model systems. Here, we describe a set of algorithms, implemented in an open-source software tool, for solving these problems efficiently to arrive at fluorophore panels optimized for maximal signal and minimal bleed-through.
