## Supplementary material for "Algorithms for the selection of fluorescent reporters": Data for Case Studies: HarvardCytoFlex.csv

Cytometer Configuration
Software Version	Not Available
Export Time	Not Available
User
Cytometer	CytoFlex
Serial Number	Not Available
Configuration Name	Custom
Folder Name	None
Comments
Laser Name	Type	Wavelength	Power	Detector Array	Detector	Channel	Mirror	Filter	Parameter	Fsc Channel	Reference	Position
Blue	Custom	488		Custom	A	1		525/40 BP	B525 FitC			1
					B	2		610/20 BP	B610 ECD
					C	3		690/50 BP	B690 PC5
Red	Custom	640		Custom	A	4		763/43 BP	R763 APC750			4
					B	5		660/10 BP	R660 APC
					C	6		712/25 BP	R712 APC700
Violet	Custom	405		Custom	A	7		450/50 BP	V450 PB			2
					B	8		525/40 BP	V525 KrO
					C	9		610/20 BP	V610
					D	10		660/10 BP	V660
					E	11		763/43 BP	V763
UV	Custom	355		Custom	A	12		405/30 BP	UV405			3
					B	13		525/40 BP	UV525
					C	14		675/30 BP	UV675
Yel/Grn	Custom	561		Custom	A	15		610/20 BP	Y610 mCherry			5
					B	16		763/43 BP	Y763 PC7
					C	17		585/42 BP	Y585 PE
					D	18		675/30 BP	Y675 PC5
					E	19		710/50 BP	Y710 PC5
