## Supplementary material for "Algorithms for the selection of fluorescent reporters": Data for Case Studies: HarvardFortessa.csv

Cytometer Configuration
Software Version	BD FACSDiva 8.0
Export Time	2/16/17 12:08
User
Cytometer	LSRFortessa
Serial Number	1
Configuration Name	3-Blue 4-Violet 2-UV 2-R 5-YG
Folder Name	User Configurations
Comments
Window Extension	10
Laser Name	Type	Wavelength	Power	Detector Array	Detector	Channel	Mirror	Filter	Parameter	Fsc Channel	Reference	Position
Blue	Blue	488	100	Octagon	A	3	670 LP	685/35 BP	PerCP	0	Y	1
					B	2	525 LP	540/25 BP	YFP
					C	1	495 LP	515/20 BP	GFP
Red	Red	640	40	Trigon	A	11	750 LP	780/60 BP	APC-Cy7			4
					B	10		670/30 BP	APC
Violet	Custom	405	100	Octagon	B	7	570 LP	582/15 BP	Pacific Orange			2
					C	6	525 LP	525/50 BP	AmCyan
					D	5	505 LP	515/20 BP	mCFP
					E	4		450/50 BP	Pacific Blue
UV	Custom	355	60	Trigon	A	9	505 LP	530/30 BP	Indo-1 (Blue)			3
					B	8		450/50 BP	Indo-1 (Violet)
Yel/Grn	Custom	561	50	Octagon	A	16	750 LP	780/60 BP	PE-Cy7			5
					B	15	685 LP	710/50 BP	PE-Cy5-5
					C	14	635 LP	660/20 BP	PE-Cy5
					D	13	600 LP	610/20 BP	PE-Texas Red
					E	12		582/15 BP	PE
