## Supplementary material for "Algorithms for the selection of fluorescent reporters": Data for Case Studies: HarvardMacsquant.csv

Cytometer Configuration
Software Version	Not Available
Export Time	Not Available
User
Cytometer	Macsquant
Serial Number	Not Available
Configuration Name	Custom
Folder Name	None
Comments
Laser Name	Type	Wavelength	Power	Detector Array	Detector	Channel	Mirror	Filter	Parameter	Fsc Channel	Reference	Position
Violet	Custom	405		Custom	A	1		450/50 BP				0
					B	2		525/50 BP
Blue	Custom	488		Custom	A	3		525/50 BP				1
					B	4		614/50 BP
Yel/Grn	Custom	561		Custom	A	5		586/15 BP				2
					B	6		615/20 BP
					C	7		661/20 BP
